# Uncovering genomic regions controlling root quality traits in Cassava (Manihot esculenta Crantz) using different GWAS models

**DOI:** 10.64898/2026.06.11.731598

**Authors:** Diana C Solarte Certuche, Gabriel M de Freitas, Jean-Luc Jannink, Cinara Fernanda Garcia Morales, Tamires Sousa Cerqueira, Bruna Santos de Santana, Eder Jorge de Oliveira, Antônio Augusto F Garcia

## Abstract

Cassava is a major staple crop in tropical regions, and improving its root nutritional quality, particularly carotenoid and dry matter content (DMC), remains a central breeding goal. To elucidate the genetic basis of these traits by locating genomic regions associated with them, we analyzed 3,043 cassava clones from the Brazilian Agricultural Research Corporation (Embrapa) breeding program, phenotyped across 188 multi-environment trials conducted from 2011 to 2022 in Brazil. All clones were genotyped using Genotyping-by-Sequencing (27,045 Single Nucleotide Polymorphism - SNPs) and Diversity Arrays Technology - DArTseq (25,923 SNPs). Trait values were estimated using a two-stage mixed model to obtain deregressed BLUPs (Best Linear Unbiased Predictions), and genome-wide association analyses were performed using both the Mixed Linear Model (MLM) and Multi-Locus Mixed Model (MLMM). We detected six significant SNPs consistently associated with carotenoid content and DMC after Bonferroni correction. These SNPs mapped to six candidate genes involved in pathways relevant to root physiology, including Abscisic Acid ABA-related signaling, hydrolase activity affecting carotenoid conversion, fatty-acid biosynthesis within plastids, cell-wall remodeling, and glycolytic energy metabolism. The loci jointly explained 75.56 % of the phenotypic variance for carotenoids and 76.23 % for DMC, with individual SNP effects ranging from ∼17 % to ∼42 % PVE (Proportion of Variance Explained). Broad-sense heritability was H2 = 0.78 for carotenoids and H² = 0.34 for DMC, confirming substantial genetic control and suitability for molecular breeding. Haplotype analyses revealed four superior haplotypes for carotenoids and one key haplotype for DMC, each showing significantly higher trait values compared with other allelic combinations. These haplotypes represent promising targets for marker-assisted selection and genomic selection, with direct applicability for accelerating genetic gain in elite breeding populations. The results provide actionable genomic resources for breeding programs aiming to develop biofortified and high-root quality cultivars and establish a foundation for future multi-omics and functional validation studies.
