## Supplementary_Tables for "Uncovering genomic regions controlling root quality traits in Cassava (Manihot esculenta Crantz) using different GWAS models"

### Sheet: Table_S1
	SNP	Chr	Position	Alt	Fav	Fav allele Freq	P.value	maf	effect	PVE	Model
Carotenoids	S01_22503611	1	22503611	T	A	0.018	7.65e-08	0.012	0.32	39.47	MLMM
	S01_23979768	1	23979768	G	T	0.16	2.73e-12	0.083	0.2	1.1	MLMM
	S01_25281512	1	25281512	T	C	0.031	2.46e-10	0.017	0.34	18.38	MLMM/MLM
	S04_5593052	4	5593052	A	G	0.085	9.31e-10	0.02	0.33	13.68	MLMM/MLM
	S10_25598238	10	25598238	T	C	0.039	1.95e-07	0.034	0.22	17.71	MLM
Dry Matter	S01_31462045	1	31462045	T	C	0.21	4.86e-07	0.004	1.97	42.21	MLMM/MLM
	S10_7304197	10	7304197	C	T	0.28	2.8e-07	0.07	-1.57	34.02	MLMM/MLM
